# Dicentric chromosome breakage in *Drosophila melanogaster* is influenced by pericentric heterochromatin and reveals a novel class of fragile site

**DOI:** 10.1101/2022.10.13.512123

**Authors:** Hunter Hill, Danielle Bonser, Kent G. Golic

## Abstract

Chromosome breakage plays an important role in the evolution of karyotypes, and can produce deleterious effects within a single individual, such as aneuploidy or cancer. Forces that influence how and where chromosomes break are not well understood. In humans, breakage tends to occur in conserved hotspots called common fragile sites (CFS), especially during replication stress. By following the fate of dicentric chromosomes in *Drosophila melanogaster* we find that breakage under tension also tends to occur in specific hotspots. Our experimental approach was to induce sister chromatid exchange in a ring chromosome to generate a dicentric chromosome with a double chromatid bridge. In the following cell division, the dicentric bridges may break. We analyzed the breakage patterns of three different ring-*X* chromosomes. These chromosomes differ by the amount and quality of heterochromatin they carry as well as their genealogical history. For all three chromosomes, breakage occurs preferentially in several hotspots. Surprisingly, we found that the hotspot locations are not conserved between the three chromosomes: each displays a unique array of breakage hotspots. The lack of hotspot conservation, along with a lack of response to aphidicolin, suggests that these breakage sites are not entirely analogous to CFS and may reveal new mechanisms of chromosome fragility.. Additionally, the frequency of dicentric breakage and the durability of their spindle attachment varies significantly between the three chromosomes and is correlated with the origin of the centromere and the amount of pericentric heterochromatin they carry. We suggest that different centromere strengths could account for this.
