## Supplemental Table S1 for "Dicentric chromosome breakage in *Drosophila melanogaster* is influenced by pericentric heterochromatin and reveals a novel class of fragile site"

### Sheet: Sheet1
R(1;Y) 6AX2 - all males
Ring	Mitotic	d-p	p-d		notes	recomb	Inverted?	Type
H3	het					0.0259	I	2			67 new openings												25 old openings
H4	euch/het	Het	18F			0.0383	I	1			25 het												10 Euch
H6	euch	17D	17D								4 het + Euch												11 Het	1 has internal bkpts
H7	euch	11A12	11A1		p-d = 25F, 3F						38 Euch												3 het + euch
H8	euch	15F	15A2																				30F wasn’t discovered yet
H9	het					0.028	I	2
H12	het					0.2985	N
H13	euch	18C	15D		d-p has unsynapsed DNA after after ~18C
H19	het					0.3941	N	N
H24	euch	13A1-2	12DE
H31	het					0.0337	I	1
H34	euch	19A1	18F2-3
H38	euch	3C	3C
H40	Het				died	0.0339	I	3
H41	Het					0.0145	I	2
H42	Euch	11A	10DE		p-d same as 25F, 3F, H7
H43	Het					0.028	I	2
H44	Het					0.0124	I	2
H45	Euch	18C	18B
H46	Het			E		0.0119	I	2
H47	Het			E		0.0065	I	2
H48	Het			M	looked like euch, checked polytenes	0.4125	N	N
H49	Euch+Het	1C	Het	E	extra piece at 20	0.3723	N
H50	Het			E	dup	0.0044	I	3
H52	Het			O		0.0138	I	2
H53		15D	14C	E
H56	Euch	7A	5F	O
H57	Het			O		0.3832	N	N
H58	Het			E		0.024	I	2
H66		9E	10A/10E	O	proximal duplication of 10A-10E
H77				O		0.0045	I	1
H83		18B3	18D	O	maybe missing 18C? P-d dup 18D-19B
H85		17D	17D	M	small dup
H86		6D	6C	O
H90				M	dead		both ends unknown
H91		15D	14B	O
H93		6F	6F	O
H94		11A	11A	M	smal dup
H96				M		0.44	N	N
H97		18C	18C	O
H102		13D	12E	O	dup
H103		18C	18C	M
H104		14B	13F	M
H105		8D	7DE	M
H106		18BC	18C	M
H107		12AB	12A	M
H108				M		0.0229	I	2
H109				M		0.0462	I	1
H110		Het	20D	O		0.0303	I	1
H111				O		0.4647	N
H112	euch/het	1B	Het	O		0.4301	N
H118		14CD	13F	O	died
H119		11E	11B	M	small dup
H120		12F	12E	M	small dup
H122		14AB	13F	M
H123		10EF	10BC	M
H124				O		0.2857	N	N
H125		18BC	18CD	M
H127		12F	12EF	M
H128				O		0.4279	N	N
H129		7B	7B	O
H131		14CD	13DE	O
H132		11D	11A	M
H133				M		0.0091	I	2
H135		4D	4CD	M	small dup
H136				O		0.0343	I	1
H137		11BC	10A	O
2015 paper									OLD
30F		13C2	13A2			wasn’t found in first paper			11 Euch
29F		8D	7C
22F		8B	7E
23F		10B	10B
16F		11CD	10E
3F		11CD	11A
25F		11CD	11A
2F		13A	13A
19F		13C	13C
21F		13EF	13EF
27F		18B	18BC
10F		Het	20F			0.0411	I	1	3 het + Euch
5F		1B34	Het			0.399	N
18F		Het	19B			0.0222	I	1
31F	het	het				0	I	2
	10B	11D		internal breakpoints
4F						0.0125	I	3	6 het inv
6F						0.0455	I	2
8F						0.0098	I	3
9F						0	I	1
20F						0	I	1
28F						0.0355	I	1
1F						0.484	N		4 het norm
12F						0.3862	N
17F						0.4097	N
26F						0.4393	N
