## Supplemental Table S2 for "Dicentric chromosome breakage in *Drosophila melanogaster* is influenced by pericentric heterochromatin and reveals a novel class of fragile site"

### Sheet: Sheet1
R(1;Y) 6AX2 - Females
6AX2(HMF)	broken	notes	p-d	d-p	old name	male viable?
1		deletion	11A	11A	17a	no
2		deletion	13EF	13EF	7b	no
3	euch	deletion	14AB	13DE +fold	1	no
4	euch		18B	18CD	2	yes
5	het	1			3	yes	I	0.0174	1
6	euch		18CD	18CD	4	yes
7	het	2	died		5	yes	NA		2
8	het	1			6	yes	NA		1
9	euch		13A	13AB		yes
10	sterile	sterile				/
11	euch	small dup	13E	13F		yes
12	het	1				yes	I	0.0324	1
13	normal x	normal X				yes
14	euch	del	13C	13C		no
15	euch		13A	13AB		yes
16	het	3				yes	I	0.0205	3
17	euch	small dup	16F	17A		low
18	het						NI	0.3843
19	het					yes	NI	0.3911
20	het	1				low	I	0.0315	1
21	euch	dup	13A	13AB		yes				same as 9 & 15
22	het	2				yes	I	0.0105	2
23	dead	dead				no
24	euch	dup	17C	17EF		yes	small dup
25	euch	eDel	11A	11A		no				maybe inversion
26	het	2				low	I	0.0221	2
27	normal X	normal X				yes
28	euch	dup	17A	17E		yes
29	het	normal X	1A			low	NI	0.4263
