## Supplemental Table S3 for "Dicentric chromosome breakage in *Drosophila melanogaster* is influenced by pericentric heterochromatin and reveals a novel class of fragile site"

### Sheet: Sheet1
R(1;2) - all males
R(1)2 #	break	p-d	d-p	notes	orientation	RF. = R/total
3	Euchromatin	8F	9A
7	Euchromatin	9BC	9E
10	Heterochromatin			checked	normal	0.381215
13	Euchromatin	13C	13C	unique
18	Heterochromatin				inverted	0.0286885
19	Euchromatin	7B	8C	dup
22	Heterochromatin				normal	0.362162
31	Euchromatin	5E	6F	dup
32	Heterochromatin				normal	0.275
34	Heterochromatin				normal	0.342246
36	Euchromatin	7A	7B
42	Euchromatin	7B	7F	unique
44	Heterochromatin				normal	0.430556
47	Heterochromatin				normal	0.371622
48	Heterochromatin				normal	0.296053
51	Heterochromatin			checked	normal	0.4932
52	Euchromatin	6E	8A
54	Heterochromatin				normal	0.357664
55	Euchromatin	3C	3C
60	Euchromatin	7DE	8E	unique
61	Heterochromatin			checked	normal	0.3354
63	Euchromatin	6A	6A
69	Euchromatin	9A	9A
75	Euchromatin	13B	13B	unique
79	Heterochromatin			checked	normal	0.3119
83	Heterochromatin				normal	0.3608
84	Euchromatin	7D	8DE	unique
85	Heterochromatin				normal	0.3344
87	Heterochromatin				normal	0.3793
89	Heterochromatin				normal	0.3882
90	Euchromatin	13A	13A	unique
91	Euchromatin	6A	5E	del?
92	Euchromatin	8F	10C	dup
93	Euchromatin	9A	9B
94	Euchromatin	6A	5F	unique
96	Euchromatin	6A	6B	unique
99	Heterochromatin					0.3133
100	Heterochromatin					0.4158
101	Heterochromatin					0.4174
102	Heterochromatin					0.3066
103	Euchromatin
104	Heterochromatin					0.2885
105	Heterochromatin					0.3448
106	Euchromatin	5F	5F
107	Euchromatin	7D	8AB	dup
109	Euchromatin	9D	9D
110	Euchromatin	9A	9A
							last mapped+composite+data			27 euch	16 het
