## Supplemental Table S6 for "Dicentric chromosome breakage in *Drosophila melanogaster* is influenced by pericentric heterochromatin and reveals a novel class of fragile site"

### Sheet: Sheet1
1 MB bins for Poisson Calculations
6AX2
MB	1	2	3	4	5	6	7	8	9	10	11	12	13	14	15	16	17	18	19	20	21	22	23
polytene divisions	1a-1e	2c	3c	4a	4e	5d	6e	7d	8c	9a	10a	11a	11d	12d	13a	14a	15d	16f	18a	19a	19e	20b	20f
breaks in window	3	0	2	0	2	0	3	6	4	3	1	15	6	3	9	9	10	1	4	20	3	0	1		105
R(1)2
MB	1	2	3	4	5	6	7	8	9	10	11	12	13	14	15	16	17	18	19	20	21	22	23
polytene divisions	1a-1e	2c	3c	4a	4e	5d	6e	7d	8c	9a	10a	11a	11d	12d	13a	14a	15d	16f	18a	19a	19e	20b	20f
breaks in window	0	0	2	0	0	0	12	7	5	10	5	1	0	0	2	4	0	0	0	0	0	0	0
